# Autoantibody subclass predominance is not driven by aberrant class switching or impaired B cell development

**DOI:** 10.1101/2023.06.30.546522

**Authors:** Laurent M. Paardekooper, Yvonne E. Fillié-Grijpma, Alita J. van der Sluijs-Gelling, Mihaela Zlei, Remco van Doorn, Maarten H. Vermeer, Manuela Paunovic, Maarten J. Titulaer, Silvère M. van der Maarel, Jacques J.M. van Dongen, Jan J. Verschuuren, Maartje G. Huijbers, the T2B consortium

## Abstract

A subset of autoimmune diseases is characterized by predominant pathogenic IgG4 autoantibodies (IgG4-AIDs). Why IgG4 predominates in these disorders is unknown. We hypothesized that dysregulated B cell maturation or aberrant class switching causes overrepresentation of IgG4^+^ B cells and plasma cells. Therefore, we compared the B cell compartment of patients with muscle-specific kinase (MuSK) myasthenia gravis (MG), pemphigus, leucine-rich glioma inactivated (LGI1) encephalitis and contactin-associated protein-like 2 (CASPR2) encephalitis (four IgG4-AIDs) to patients with acetylcholine receptor (AChR) MG, Lambert-Eaton myasthenic syndrome (LEMS) (two IgG1-3-AIDs) and age-matched healthy donors, using flow cytometry. B cell subset relative abundance at all maturation stages was normal, except for a, possibly treatment-related, reduction in immature and naïve CD5^+^ cells in IgG4-AIDs. IgG4^+^ B cell and plasma cell fractions were normal in IgG4-AID patients, however they had an (sub)class-independent 8-fold increase in circulating mature CD20^-^CD138^+^ plasma cells. No autoreactivity was found in this subset after sorting. In conclusion, patients with IgG4-AID do not show increased numbers of IgG4-expressing cells. These results argue against aberrant B cell development in these patients and rather suggest the autoantibody subclass predominance to be antigen-driven. The similarities between B cell subset numbers among these patients suggest that these IgG4-AIDs, despite displaying variable clinical phenotypes, share a similar underlying immune profile.

**Graphical abstract:** 
