## Supplemental Table 1 for "Autoantibody subclass predominance is not driven by aberrant class switching or impaired B cell development"

### Sheet: Sheet1
		Age at blood draw (years)	Sex	Disease duration (months)	Severity	Serology (antigen, U/ml)	Treatment at blood draw	Remarks
	MuSK MG				QMG; MG-ADL
	PCMG005 (sorted)	79	M	84	6; 3	Anti-MuSK (0,61)	unknown	QMG and MG-ADL 2 months prior to blood draw
	PCMG008	62	M	0	2; 0	Anti-MuSK (>0,7)	Prednisone, plasmaferesis (5 days)
	PCMG009	69	F	240	n.a.	Anti-MuSK (>0,7)	Prednisone. Azathioprine before.
	PCMG018 (sorted)	unknown	F	unknown	unknown	unknown	unknown	No patient data available at LUMC
	PCMG020	31	F	60	n.a.	Anti-MuSK (>0,7)	Prednisone, cellcept, rituximab. Azathioprine before.
	PCMG021	69	M	156	7; 10	Anti-MuSK (>0,7)	Cellcept, rituximab
	PCMG025	32	F	240	n.a.	Anti-MuSK (11,7)	Cellcept. Rituximab before.
	PCMG030	56	M	8	5; 4	Anti-MuSK (0,69)	Prednisone, azathioprine, IVIG (5 days)
	PCMG033	74	F	5	9; 3	Anti-MuSK (2,2)	Prednisone, azathioprine
	PCMG036 (sorted)	27	F	48	n.a.	Anti-MuSK (0,9)	Untreated
	PCMG037	43	F	10	5; 6	Anti-MuSK (>12,0)	Untreated
	Pemphigus				1-3 (mild-severe)
	PVBcel001	66	F	8	1	Unknown	Prednisone 50mg	pemphigus vulgaris
	PVBcel002	75	F	4	2	Dsg1 (97), Dsg3 (35)	Prednisone 80mg	paraneoplastic pemphigus
	PVBcel003	54	M	5	1	Dsg1 (44)	Rituximab	pemphigus foliaceus
	PVBcel004	69	M	5	2	Dsg1 (71)	Prednisone 30 mg	pemphigus foliaceus
	PVBcel005	29	M	29	3	Dsg1 (>150), Dsg3 (>150)	Clobetasol lotion. Rituximab >1 year before.	pemphigus vulgaris
	PVBcel006	52	M	40	2	Dsg3 (125)	Prednisone 50mg	pemphigus vulgaris
	PVBcel007	26	M	2	3	Dsg1 (117), Dsg3 (>150)	Prednisone 30mg	pemphigus vulgaris
	PVBcel008	50	F	7	3	Dsg1 (>15), Dsg3 (>150) and BP180	Prednisone 50mg	pemphigus vulgaris and bulleus pemphigoid
	PVBcel009	62	M	13	2	Dsg1 (5), Dsg3 (114)	Prednisone 5mg	pemphigus vulgaris
	PVBcel010	62	F	4	2	Dsg1 (>100)	Prednisone 30mg	pemphigus foliaceus
	LGI1 limbic encephalitis				1-3 (mild-severe)
	PBMC060721_LGI1	62	M	3	2	LGI1 (++; VGKC titer 626)	Untreated
	Sample210920_LGI1	48	F	7	2	LGI1 (+; VGKC titer 277)	IVIg course started 21 days before (day -21 to -17), just before second course
	CASPR2 neuromyotonia				1-3 (mild-severe)
	Sample080120_CASPR2	65	M	10	2	CASPR2 (++; VGKC 301)	Azathioprine 2d 75mg; steroids tapered down >3 months before.	Morvan syndrome; relapse at time of blood draw
	Sample110121_CASPR2	57	M	1	2	CASPR2 (+; VGKC <50)	Untreated; ivMP, PLEX and thymoma resection >1 yr before (for AChR MG)	Morvan syndrome
	Sample161219_CASPR2	69	M	36	2	CASPR2 (++; VGKC 412)	Azathioprine; ivMP and IVIg 1 yr before; oral steroids tapered down >6mo before	Relapse at time of blood draw
	LEMS
	PCMG011	56	M	288	n.a.	VGCC (359)	Hydrocortisone (on unrelated indication)
	PCMG012	55	M	12	n.a.	VGCC (151)	Untreated
	PCMG014	74	F	24	n.a.	VGCC (286)	Untreated
	PCMG015	65	M	120	n.a.	VGCC (207)	Prednison
	PCMG017	52	F	60	n.a.	VGCC (179)	Untreated
	PCMG032	56	F	84	n.a.	VGCC (134)	Untreated
	PCMG038	65	F	180	n.a.	VGCC (99)	Untreated. methotrexate, prednisone and IVIG before.
	PCMG043	59	F	36	n.a.	VGCC (67)	Azathioprine, IVIG
	PCMG049	55	F	36	n.a.	VGCC (317)	Untreated
	PCMG050	49	F	96	n.a.	VGCC (299)	Untreated
	AChR MG				QMG; MG-ADL
	PCMG013	56	F	60	unknown	AChR (>5.0)	Untreated	No patient data available at LUMC
	PCMG022	69	M	132	n.a.	AChR (5.5)	Prednison
	PCMG023	72	M	12	n.a.	AChR (>5.5)	Prednison
	PCMG024	36	F	156	n.a.	AChR (>5.5)	Untreated
	PCMG027	64	M	12	8; 8	AChR (>5.5)	Untreated
	PCMG028	66	F	132	n.a.	AChR (5.5)	Untreated. Prednisone before.
	PCMG042	18	F	24	31; 16	AChR (>5.5)	Prednisone, IVIG
	PCMG044	62	F	12	9; 4	AChR (5.3)	Prednisone, IVIG
	PCMG045	40	F	48	25; 11	AChR (>5.5)	Untreated
	PCMG046	79	F	4	19; 14	AChR (>5.5)	Prednisone
	Healthy control
	LuVDS0001	68	M	-	-	-	-
	LuVDS0018	46	M	-	-	-	-
	LuVDS0022	66	F	-	-	-	-
	LuVDS0028	57	M	-	-	-	-
	LuVDS0030	54	F	-	-	-	-
	LuVDS0049	62	F	-	-	-	-
	LuVDS0050	56	M	-	-	-	-
	LuVDS0060	44	M	-	-	-	-
	YF_BCT_N2_003_Y	59	F	-	-	-	-
	LuVDS0088	60	F	-	-	-	-
